# Early mitochondrial stress and metabolic imbalance lead to photoreceptor cell death in retinal degeneration

**DOI:** 10.1101/2021.10.10.463827

**Authors:** Ke Jiang, Anupam Kumar Mondal, Yogita K. Adlakha, Jessica Gumerson, Angel Aponte, Linn Gieser, Jung-Woong Kim, Alexis Boleda, Matthew J. Brooks, Jacob Nellissery, Donald A. Fox, Robert Balaban, Raul Covian, Anand Swaroop

**Affiliations:** Neurobiology, Neurodegeneration & Repair Laboratory, National Eye Institute, National Institutes of Health, Bethesda, Maryland, USA; Translational Health Science and Technology Institute, National Capital Region Biotech Cluster, Faridabad, India; Proteomics Core Facility, National Heart, Lung and Blood Institute, National Institutes of Health, Bethesda, Maryland, USA; Department of Life Science, College of Natural Sciences, Chung-Ang University, Seoul 156-756, Republic of Korea; Center for Bioinformatics and Computational Biology, University of Maryland, College Park, Maryland, USA; Laboratory of Cardiac Energetics, National Heart, Lung, and Blood Institute, National Institutes of Health, Bethesda, Maryland, USA

**Keywords:** Retinal degeneration, Vision, Phototransduction, *rd1*, Mitochondria, Metabolome, Proteome, Transcriptome, Complex I, Oxidative phosphorylation, Energy homeostasis, Central carbon metabolism, Calcium signaling

## Abstract

Neurodegenerative diseases exhibit extensive genetic heterogeneity and complex etiology with varying onset and severity. To deduce the mechanism leading to retinal degeneration, we adopted a temporal multi-omics approach and examined molecular and cellular events before the onset of photoreceptor cell death in the widely-used *Pde6b^rd1/rd1^* (*rd1*) mouse model. Transcriptome profiling of neonatal and developing rods revealed early downregulation of genes associated with anabolic pathways and energy metabolism. Quantitative proteomics of *rd1* retina showed early changes in calcium signaling and oxidative phosphorylation, with specific partial bypass of complex I electron transfer, which precede the onset of cell death. Concurrently, we detected alterations in central carbon metabolism, including dysregulation of components associated with glycolysis, pentose phosphate and purine biosynthesis. *Ex vivo* assays of oxygen consumption and transmission electron microscopy validated early and progressive mitochondrial stress and abnormalities in mitochondrial structure and function of *rd1* rods. These data uncover mitochondrial over-activation and related metabolic alterations as early determinants of pathology and implicate dysregulation of calcium signaling as the initiator of higher mitochondrial stress, which then transitions to mitochondrial damage and photoreceptor cell death in retinal degeneration. Our studies support the “one hit model” arguing against the cumulative damage hypothesis but suggest that cell death in neurodegenerative disease is initiated by specific rather than a random event.
