## Supplementary Data 3 for "Early mitochondrial stress and metabolic imbalance lead to photoreceptor cell death in retinal degeneration"

### Sheet: LEGEND
Supplementary Data 3. Retinal metabolome landscape in WT and rd1. Summary of comparative analysis of metabolomic profiles from WT and rd1 retina.
ColumnName	Description
ID	ID
Compound name	Compound Name
Pathway Label	Pathway Label
PubChem CID	PubChem CID
HMDB ID	HMDB ID
WT.P6.1	Abundance in WT Retina at P6 rep 1
WT.P6.2	Abundance in WT Retina at P6 rep 2
WT.P6.3	Abundance in WT Retina at P6 rep 3
WT.P10.1	Abundance in WT Retina at P10 rep 1
WT.P10.2	Abundance in WT Retina at P10 rep 2
WT.P10.3	Abundance in WT Retina at P10 rep 3
rd1.P6.1	Abundance in rd1 Retina at P6 rep 1
rd1.P6.2	Abundance in rd1 Retina at P6 rep 2
rd1 P6.3	Abundance in rd1 Retina at P6 rep 3
rd1 P10-1	Abundance in rd1 Retina at P10 rep 1
rd1 P10-2	Abundance in rd1 Retina at P10 rep 2
rd1 P10-3	Abundance in rd1 Retina at P10 rep 3
WT.P6.mean	Average abundance in WT at P6
WT.P6.sd	Standard deviation abundance in WT at P6
WT.P10.mean	Average abundance in WT at P10
WT.P10.sd	Standard deviation abundance in WT at P10
rd1.P6.mean	Average abundance in rd1 at P6
rd1.P6.sd	Standard deviation abundance in rd1 at P6
rd1.P10.mean	Average abundance in rd1 at P10
rd1.P10.sd	Standard deviation abundance in rd1 at P10
P6.rd1.WT	Differential Abundance ratio of rd1/WT at P6
P6.rd1.WT.pval	Differential Abundance pvalue of rd1/WT at P6
P6.rd1.WT.sig	Differential Abundance tag of rd1/WT at P6
P10.rd1.WT	Differential Abundance ratio of rd1/WT at P10
P10.rd1.WT.pval	Differential Abundance pvalue of rd1/WT at P10
P10.rd1.WT.sig	Differential Abundance tag of rd1/WT at P10

### Sheet: SData3.Jiang Mondal
ID	Compound name	Pathway Label	PubChem CID	HMDB ID	WT.P6.1	WT.P6.2	WT.P6.3	WT.P10.1	WT.P10.2	WT.P10.3	rd1.P6.1	rd1.P6.2	rd1 P6.3	rd1 P10-1	rd1 P10-2	rd1 P10-3	WT.P6.mean	WT.P6.sd	WT.P10.mean	WT.P10.sd	rd1.P6.mean	rd1.P6.sd	rd1.P10.mean	rd1.P10.sd	P6.rd1.WT	P6.rd1.WT.pval	P6.rd1.WT.sig	P10.rd1.WT	P10.rd1.WT.pval	P10.rd1.WT.sig
A_0001	NAD+	NAD+	5893	HMDB0000902	208.572	175.084	199.53	187.437	183.709	163.574	170.413	187.333	209.139	173.424	182.357	162.195	194.396	17.3242	178.24	12.8373	188.962	19.4147	172.659	10.1024	1.02876	0.73609		1.03233	0.58748
A_0002	cAMP	cAMP	6076	HMDB0000058	0.699885	0.595679	0.712735	0.785094	0.942493	0.719779	0.734719	0.693361	0.869352	0.815402	0.900065	0.910937	0.669433	0.064195	0.815789	0.114486	0.76581	0.0920229	0.875468	0.052302	0.87415	0.21921		0.931831	0.47558
A_0003	cGMP	cGMP	24316	HMDB0001314	0.0240746	0.0335774	N.D.	0.404195	0.274281	0.251684	0.0246364	0.0226732	0.0387131	0.137656	0.394868	0.143999	0.028826	0.00671949	0.310053	0.082308	0.0286742	0.00874914	0.225508	0.146705	1.00529	0.98402		1.37491	0.44536
A_0004	NADH	NADH	439153	HMDB0001487	9.48161	8.40596	9.68564	7.15004	9.70411	7.62791	8.36131	7.75061	9.33581	7.8444	9.68495	6.98303	9.19107	0.687535	8.16069	1.35783	8.48258	0.799526	8.17079	1.38022	1.08352	0.31056		0.998763	0.99322
A_0005	Xanthine	Xanthine	1188	HMDB0000292	0.89937	1.32179	1.06221	1.22644	1.67283	1.22644	1.11242	0.794998	0.890417	1.30018	2.26042	2.16591	1.09446	0.21305	1.37524	0.257723	0.932611	0.162862	1.90884	0.529227	1.17354	0.35863		0.720459	0.21756
A_0006	ADP-ribose	ADP-Rib	445794	HMDB0001178	0.892103	0.662944	0.967808	1.86155	1.42186	1.36866	0.333316	0.251915	0.734529	1.40016	3.24214	1.0543	0.840952	0.158739	1.55069	0.270522	0.43992	0.258365	1.89887	1.17609	1.9116	0.097343		0.816637	0.66261
A_0007	Mevalonic acid	Mevalonic acid	134965	HMDB0000227	N.D.	N.D.	N.D.	N.D.	N.D.	N.D.	N.D.	N.D.	N.D.	N.D.	N.D.	N.D.	N.A.	N.A.	N.A.	N.A.	N.A.	N.A.	N.A.	N.A.	N.A.	N.A.		N.A.	N.A.
A_0008	UDP-glucose	UDP-Glc	8629	HMDB0000286	234.099	202.14	217.328	121.837	141.758	118.082	194.384	218.091	228.2	166.433	143.289	156.972	217.855	15.986	127.226	12.7243	213.558	17.3574	155.565	11.636	1.02012	0.76831		0.817832	0.046983	*
A_0009	Uric acid	Uric acid	1175	HMDB0000289	1.68446	2.12494	2.01367	N.D.	1.37627	N.D.	1.74427	1.73093	1.75227	N.D.	1.37146	N.D.	1.94103	0.229049	1.37627	N.A.	1.74249	0.0107808	1.37146	N.A.	1.11394	0.27195		1.00351	N.A.
A_0010	NADP+	NADP+	5886	HMDB0000217	24.1602	20.7836	22.9704	16.2755	18.5078	16.2526	19.6751	21.0009	25.1641	20.1722	18.9756	19.737	22.6381	1.71265	17.012	1.29545	21.9467	2.86413	19.6282	0.605666	1.0315	0.74168		0.866709	0.054613
A_0011	IMP	IMP	8582	HMDB0000175	19.6906	17.1197	15.6748	13.0459	20.4069	14.1001	13.4627	12.7752	12.6475	13.4688	18.3616	20.6713	17.495	2.03403	15.851	3.98061	12.9618	0.438433	17.5006	3.67763	1.34973	0.055291		0.90574	0.6261
A_0012	Sedoheptulose 7-phosphate	S7P	165007	HMDB0001068	4.13869	5.09475	N.D.	0.257437	10.6515	4.56147	0.23232	4.08673	N.D.	N.D.	N.D.	N.D.	4.61672	0.676034	5.15682	5.22257	2.15953	2.72548	N.A.	N.A.	2.13784	0.41513		1<	N.A.
A_0013	Glucose 6-phosphate	G6P	5958	HMDB0001401	32.9518	39.0734	34.9264	43.1594	37.6045	39.0946	27.7821	30.2981	15.0501	35.1227	24.1587	29.5597	35.6505	3.12436	39.9529	2.87519	24.3768	8.17449	29.6137	5.48222	1.46248	0.12658		1.34913	0.062296
A_0014	Fructose 6-phosphate	F6P	603	HMDB0000124	16.9007	15.8684	15.2086	14.7092	14.7853	14.3523	11.8549	12.6076	7.61687	16.4388	8.89428	9.52371	15.9926	0.852888	14.6156	0.231178	10.6931	2.69057	11.6189	4.18599	1.49559	0.064916		1.25791	0.34067
A_0015	Fructose 1-phosphate	D-F1P	439394	HMDB0001076	6.77876	11.5907	2.48725	8.41364	9.84048	9.11204	5.5778	7.32722	6.80861	6.94569	3.93499	5.3638	6.95225	4.55422	9.12205	0.713474	6.57121	0.898547	5.41483	1.506	1.05799	0.89913		1.68464	0.033706	*
A_0016	Galactose 1-phosphate	Gal1P	123912	HMDB0000645	3.68784	3.92554	4.12787	2.46621	4.49379	3.08579	2.88269	3.67724	4.35398	3.46159	2.91206	1.8962	3.91375	0.220251	3.34859	1.03903	3.63797	0.736427	2.75662	0.794186	1.07581	0.58917		1.21475	0.47967
A_0017	Glucose 1-phosphate	G1P	65533	HMDB0001586	5.99385	6.94888	6.15743	6.09105	5.74848	4.3294	7.42077	5.63449	4.51926	6.09566	6.03552	5.11249	6.36672	0.510757	5.38964	0.934036	5.85818	1.46363	5.74789	0.551092	1.08681	0.61719		0.937673	0.6045
A_0018	Acetoacetyl CoA	AAcCoA	92153	HMDB0001484	N.D.	N.D.	N.D.	N.D.	N.D.	N.D.	N.D.	N.D.	N.D.	N.D.	N.D.	N.D.	N.A.	N.A.	N.A.	N.A.	N.A.	N.A.	N.A.	N.A.	N.A.	N.A.		N.A.	N.A.
A_0019	Acetyl CoA	AcCoA	444493	HMDB0001206	0.828675	0.49327	0.754762	0.746459	0.666869	0.589039	0.530778	0.521534	0.984611	0.861981	0.75704	0.639214	0.692236	0.176228	0.667455	0.0787116	0.678974	0.264729	0.752745	0.111445	1.01953	0.94638		0.886695	0.3461
A_0020	Folic acid	Folic acid	6037	HMDB0000121	N.D.	N.D.	N.D.	N.D.	N.D.	N.D.	N.D.	N.D.	N.D.	N.D.	N.D.	N.D.	N.A.	N.A.	N.A.	N.A.	N.A.	N.A.	N.A.	N.A.	N.A.	N.A.		N.A.	N.A.
A_0021	Ribose 5-phosphate	R5P	439167	HMDB0001548	3.2153	3.44507	2.77089	2.58401	2.95278	2.89357	1.49058	0.933657	2.1478	2.68618	3.23069	3.64759	3.14375	0.342737	2.81012	0.198043	1.52401	0.60776	3.18815	0.482113	2.06282	0.025126	*	0.881424	0.30816
A_0022	CoA	CoA	87642	HMDB0001423	12.2526	8.89103	11.55	8.36121	9.26642	7.96035	9.88102	10.0246	13.0527	9.65173	13.1503	15.6723	10.8979	1.77312	8.52933	0.669067	10.9861	1.79117	12.8248	3.02348	0.991969	0.95456		0.665065	0.127
A_0023	Ribose 1-phosphate	R1P	439236	HMDB0001489	9.13226	15.0883	11.9595	14.2842	20.0967	16.5487	16.9126	14.7086	17.076	26.4836	36.6567	42.0786	12.06	2.97932	16.9765	2.92977	16.2324	1.32221	35.073	7.91718	0.74296	0.12114		0.484035	0.044906	*
A_0024	Ribulose 5-phosphate	Ru5P	439184	HMDB0000618	4.54306	5.30526	4.89855	4.77645	7.9185	8.22012	2.91352	1.49527	3.23162	4.64364	6.81901	11.0901	4.91562	0.381383	6.97169	1.90711	2.5468	0.924438	7.51758	3.27951	1.93011	0.032843	*	0.927385	0.81827
A_0025	Xylulose 5-phosphate	X5P	439190	HMDB0000868	N.D.	N.D.	N.D.	N.D.	N.D.	N.D.	N.D.	N.D.	N.D.	N.D.	N.D.	N.D.	N.A.	N.A.	N.A.	N.A.	N.A.	N.A.	N.A.	N.A.	N.A.	N.A.		N.A.	N.A.
A_0026	Erythrose 4-phosphate	E4P	122357	HMDB0001321	N.D.	N.D.	N.D.	N.D.	N.D.	N.D.	N.D.	N.D.	N.D.	N.D.	N.D.	N.D.	N.A.	N.A.	N.A.	N.A.	N.A.	N.A.	N.A.	N.A.	N.A.	N.A.		N.A.	N.A.
A_0027	HMG CoA	HMG-CoA	445127	HMDB0001375	N.D.	N.D.	N.D.	N.D.	N.D.	N.D.	N.D.	N.D.	N.D.	N.D.	N.D.	N.D.	N.A.	N.A.	N.A.	N.A.	N.A.	N.A.	N.A.	N.A.	N.A.	N.A.		N.A.	N.A.
A_0028	Glyceraldehyde 3-phosphate	Glyceraldehyde 3-phosphate	729	HMDB0001112	N.D.	N.D.	N.D.	N.D.	N.D.	N.D.	N.D.	N.D.	N.D.	N.D.	N.D.	N.D.	N.A.	N.A.	N.A.	N.A.	N.A.	N.A.	N.A.	N.A.	N.A.	N.A.		N.A.	N.A.
A_0029	NADPH	NADPH	5884	HMDB0000221	6.02266	5.06848	7.00453	4.75151	6.17261	5.08199	5.42092	5.00898	6.53143	N.D.	7.20018	5.4172	6.03189	0.968057	5.33537	0.743661	5.65378	0.787482	6.30869	1.26076	1.06688	0.62855		0.845718	0.45865
A_0030	Malonyl CoA	Malonyl-CoA	644066	HMDB0001175	0.368881	0.295613	0.419254	0.313776	0.397202	0.292669	0.329464	0.276164	0.453587	0.311615	0.37305	0.281746	0.36125	0.0621727	0.334549	0.055276	0.353071	0.0910369	0.322137	0.0465525	1.02316	0.90474		1.03853	0.78132
A_0031	Phosphocreatine	Phosphocreatine	9548602	HMDB0001511	26.2904	16.7765	23.5317	11.9918	19.8263	11.9885	27.6082	37.7461	46.3187	29.5131	12.6091	15.0736	22.1995	4.89489	14.6022	4.52422	37.2243	9.36615	19.0653	9.13157	0.596372	0.090198		0.765907	0.50455
A_0032	XMP	XMP	73323	HMDB0001554	0.307979	0.136492	0.24814	0.170777	0.257902	0.192847	0.181556	0.203929	0.310359	0.274865	0.182127	0.269183	0.23087	0.087038	0.207175	0.0452949	0.231948	0.0688213	0.242058	0.05198	0.995354	0.98743		0.855891	0.43119
A_0033	Dihydroxyacetone phosphate	DHAP	668	HMDB0001473	38.3621	44.4894	26.4959	36.9431	21.6594	23.8851	13.8108	11.0759	10.5509	35.2221	14.6096	2.13834	36.4491	9.148	27.4959	8.25685	11.8125	1.75035	17.3233	16.708	3.08563	0.038879	*	1.58722	0.41589
A_0034	Adenylosuccinic acid	Succinyl AMP	447145	HMDB0000536	17.6924	31.4307	23.3232	17.0627	25.7455	19.7783	16.655	11.4628	15.7899	23.8707	37.8811	58.8059	24.1487	6.90626	20.8622	4.44174	14.6359	2.78182	40.1859	17.5812	1.64997	0.12619		0.519142	0.19173
A_0035	Fructose 1,6-diphosphate	F1,6P	172313	HMDB0001058	246.175	186.997	232.645	108.431	128.983	107.439	145.778	139.113	149.441	160.646	91.8214	53.799	221.939	31.008	114.951	12.1624	144.778	5.23622	102.089	54.1582	1.53297	0.046369	*	1.12599	0.72381
A_0036	6-Phosphogluconic acid	6-PG	91493	HMDB0001316	8.92602	5.79603	7.39404	4.99413	5.20143	5.14146	5.98655	5.33786	3.05863	4.76302	2.65818	2.64987	7.37203	1.56511	5.11234	0.106671	4.79435	1.53777	3.35702	1.21764	1.53765	0.11162		1.52288	0.12881
A_0037	N-Carbamoylaspartic acid	Carbamoyl-Asp	93072	HMDB0000828	0.974362	0.328722	0.594511	0.158339	0.249554	0.194331	0.454761	0.654864	0.879573	0.255637	0.192808	0.214419	0.632532	0.324495	0.200741	0.0459445	0.663066	0.212525	0.220954	0.0319205	0.95395	0.89913		0.908519	0.56925
A_0038	PRPP	PRPP	7339	HMDB0000280	18.361	21.2534	17.0619	12.7312	16.8701	14.9493	17.1152	15.6568	16.39	13.061	11.8397	14.6908	18.8921	2.14563	14.8502	2.07123	16.3873	0.729223	13.1972	1.43042	1.15285	0.17149		1.12526	0.32617
A_0039	2-Phosphoglyceric acid	2-PG	439278	HMDB0003391	0.664431	0.75528	0.598791	0.838994	0.688771	0.729441	0.657172	0.706299	0.771959	0.908827	0.712342	0.711356	0.672834	0.078582	0.752402	0.077699	0.71181	0.0575915	0.777508	0.113727	0.945244	0.52972		0.967709	0.76997
A_0040	2,3-Diphosphoglyceric acid	Diphosphoglycerate	186004	HMDB0001294	3.35373	2.30089	4.0225	2.32465	1.98642	2.17731	3.00135	1.52246	4.94791	2.64913	5.34128	3.13244	3.22571	0.867918	2.16279	0.16958	3.15724	1.71804	3.70762	1.43528	1.02168	0.9548		0.583338	0.20187
A_0041	3-Phosphoglyceric acid	3-PG	439183	HMDB0000807	5.69119	5.89754	5.06595	7.34137	5.52519	7.20812	5.89847	6.13142	6.17066	8.11176	4.8469	5.69821	5.55156	0.43302	6.69156	1.0123	6.06685	0.147136	6.21896	1.69358	0.915065	0.16608		1.07599	0.70399
A_0042	Phosphoenolpyruvic acid	PEP	1005	HMDB0000263	N.D.	0.106197	N.D.	0.800952	N.D.	0.492963	N.D.	0.237341	N.D.	0.694779	N.D.	0.147584	0.106197	N.A.	0.646957	0.217781	0.237341	N.A.	0.421181	0.386925	0.447444	N.A.		1.53605	0.56355
A_0043	GMP	GMP	6804	HMDB0001397	93.6651	121.743	134.473	92.4896	134.598	109.676	81.3347	43.2492	65.6412	51.9907	203.632	133.37	116.627	20.8793	112.254	21.1722	63.4084	19.1407	129.664	75.8886	1.8393	0.031592	*	0.865731	0.73432
A_0044	AMP	AMP	6083	HMDB0000045	472.159	435.449	508.248	185.616	251.462	207.117	284.916	184.261	241.241	139.103	404.222	257.59	471.952	36.3999	214.732	33.5771	236.806	50.4738	266.972	132.808	1.99299	0.0039006	**	0.804325	0.57002
A_0045	2-Oxoisovaleric acid	2-KIV	49	HMDB0000019	8.86792	6.56417	8.21475	5.92192	8.3877	6.29212	6.95122	7.18603	9.79422	6.78606	7.93582	6.02935	7.88228	1.18732	6.86725	1.3297	7.97716	1.578	6.91707	0.959961	0.988106	0.93797		0.992797	0.96079
A_0046	GDP	GDP	8977	HMDB0001201	193.342	186.515	206.528	173.612	188.248	161.218	163.305	127.163	164.276	142.817	188.925	150.907	195.462	10.1736	174.36	13.5303	151.582	21.1524	160.883	24.6194	1.28948	0.050809		1.08377	0.46505
A_0047	Lactic acid	Lactic acid	612	HMDB0000190,HMDB0001311	4675.19	4037.59	4307.58	4239.42	4398.18	4142.35	4380.19	4493.97	5298.73	3782.12	5230.37	5028.48	4340.12	320.043	4259.99	129.149	4724.3	500.716	4680.32	784.388	0.918681	0.33563		0.91019	0.45213
A_0048	ADP	ADP	6022	HMDB0001341	631.045	445.217	600.613	285.059	374.831	282.933	479.431	468.901	546.326	332.391	395.476	300.863	558.959	99.671	314.274	52.4545	498.219	41.9927	342.91	48.1759	1.12191	0.40989		0.916492	0.52478
A_0049	GTP	GTP	6830	HMDB0001273	653.027	468.651	626.155	551.135	581.13	448.418	674.53	774.02	870.14	752.268	463.659	474.002	582.611	99.6028	526.894	69.5973	772.897	97.8097	563.31	163.725	0.753801	0.077602		0.935355	0.74879
A_0050	Glyoxylic acid	Glyoxylic acid	760	HMDB0000119	N.D.	N.D.	N.D.	N.D.	N.D.	N.D.	N.D.	N.D.	N.D.	N.D.	N.D.	N.D.	N.A.	N.A.	N.A.	N.A.	N.A.	N.A.	N.A.	N.A.	N.A.	N.A.		N.A.	N.A.
A_0051	ATP	ATP	5957	HMDB0000538	1670.21	902.375	1400.28	694.536	896.919	594.18	1451.75	1953.4	2167.75	1356.61	766.807	690.761	1324.29	389.517	728.545	154.208	1857.64	367.484	938.059	364.463	0.712889	0.15984		0.776652	0.43367
A_0052	Glycerol 3-phosphate	Glycerol 3-phosphate	439162	HMDB0000126	90.1122	83.3558	91.7855	74.2733	74.7862	74.3028	87.9618	71.7024	80.7924	81.7458	91.6208	81.2993	88.4179	4.46296	74.4541	0.287968	80.1522	8.14858	84.8886	5.83445	1.10312	0.21808		0.877079	0.089961
A_0053	Glycolic acid	Glycolic acid	757	HMDB0000115	N.D.	N.D.	N.D.	12.0993	N.D.	N.D.	N.D.	N.D.	N.D.	N.D.	14.6524	N.D.	N.A.	N.A.	12.0993	N.A.	N.A.	N.A.	14.6524	N.A.	N.A.	N.A.		0.825756	N.A.
A_0054	Pyruvic acid	Pyruvic acid	1060	HMDB0000243	38.2853	21.7466	46.0514	16.8175	25.3296	19.9172	21.3002	20.0934	58.859	26.0033	32.8863	33.5189	35.3611	12.4135	20.6881	4.3081	33.4175	22.0412	30.8028	4.16853	1.05816	0.90218		0.67163	0.043195	*
A_0055	N-Acetylglutamic acid	N-AcGlu	70914	HMDB0001138	2.71947	1.0809	1.84402	2.10433	1.41103	1.89351	1.67908	2.02934	5.17823	3.27603	3.34102	3.76384	1.88146	0.819929	1.80296	0.355413	2.96222	1.9271	3.4603	0.264875	0.635155	0.44382		0.52104	0.0038268	**
A_0056	2-Hydroxyglutaric acid	2-Hydroxyglutaric acid	43	HMDB0000606,HMDB0000694	9.51908	7.62671	9.72832	14.6391	14.3733	11.6703	9.15565	8.51636	10.6172	12.0985	19.1744	16.1849	8.95804	1.1577	13.5609	1.64267	9.42974	1.07691	15.8192	3.55209	0.949977	0.63274		0.85724	0.39548
A_0057	Carbamoylphosphate	Carbamoyl-P	278	HMDB0001096	N.D.	N.D.	N.D.	N.D.	N.D.	N.D.	N.D.	N.D.	N.D.	N.D.	N.D.	N.D.	N.A.	N.A.	N.A.	N.A.	N.A.	N.A.	N.A.	N.A.	N.A.	N.A.		N.A.	N.A.
A_0058	Succinic acid	Succinic acid	1110	HMDB0000254	89.9279	103.204	67.7134	93.7485	137.115	82.7989	95.0736	87.2333	65.403	73.2293	111.046	96.2357	86.9483	17.9317	104.554	28.7249	82.57	15.3752	93.5035	19.0556	1.05303	0.7646		1.11818	0.6125
A_0059	Malic acid	Malic acid	525	HMDB0000156,HMDB0000744	426.136	357.001	392.38	317.585	319.707	293.977	339.018	395.934	362.005	365.189	361.795	352.186	391.839	34.5705	310.423	14.282	365.652	28.6328	359.723	6.74477	1.07162	0.37128		0.86295	0.014149	*
A_0060	2-Oxoglutaric acid	2-OG	51	HMDB0000208	13.2973	4.30829	22.4104	N.D.	3.92215	N.D.	6.22644	9.49515	42.1785	2.86122	N.D.	5.10181	13.3387	9.05115	3.92215	N.A.	19.3	19.8806	3.98151	1.58433	0.691122	0.67088		0.985091	N.A.
A_0061	Fumaric acid	Fumaric acid	444972	HMDB0000134	89.2072	84.719	80.9094	66.5557	78.4783	75.6253	72.1356	86.0314	81.115	85.9901	81.4947	102.899	84.9452	4.15352	73.5531	6.22558	79.7607	7.0462	90.1279	11.2862	1.065	0.34707		0.816097	0.10901
A_0062	Citric acid	Citric acid	311	HMDB0000094	463.58	434.424	487.442	325.834	366.509	316.425	380.431	394.55	468.883	353.441	259.604	286.006	461.815	26.5526	336.256	26.6192	414.622	47.519	299.684	48.3906	1.11382	0.22629		1.12204	0.33195
A_0063	cis-Aconitic acid	cis-Aconitic acid	643757	HMDB0000072	3.94004	3.50422	4.07061	2.81747	3.36199	2.25877	3.16572	3.84827	3.73536	2.86748	1.70186	2.1837	3.83829	0.296584	2.81274	0.551623	3.58312	0.365857	2.25101	0.585717	1.07121	0.40327		1.24955	0.29337
A_0064	Isocitric acid	Isocitric acid	1198	HMDB0000193	N.D.	N.D.	N.D.	N.D.	N.D.	N.D.	N.D.	N.D.	N.D.	N.D.	N.D.	N.D.	N.A.	N.A.	N.A.	N.A.	N.A.	N.A.	N.A.	N.A.	N.A.	N.A.		N.A.	N.A.
C_0001	Urea	Urea	1176	HMDB0000294	2450.96	1960.81	3952.06	2262.03	1992.5	2928.14	1638.24	1810.34	2913.17	2219.79	1429.47	1511.71	2787.94	1037.52	2394.22	481.621	2120.58	691.771	1720.32	434.497	1.31471	0.41357		1.39173	0.14708
C_0002	Gly	Gly	750	HMDB0000123	3833.24	3699.93	4008.5	3794.3	4450.68	4483.88	4491.51	4182.34	4676.63	5024.06	4572.36	6099.3	3847.22	154.761	4242.95	388.9	4450.16	249.725	5231.91	784.404	0.864514	0.031929	*	0.810976	0.14763
C_0003	Putrescine	Putrescine	1045	HMDB0001414	35.8903	30.2461	35.6688	11.2421	12.5232	12.981	27.2836	31.9319	28.6675	15.4051	9.92947	11.0771	33.935	3.19667	12.2487	0.901341	29.2943	2.38669	12.1372	2.88763	1.15842	0.11983		1.00919	0.95404
C_0004	Ala	Ala	602	HMDB0000161,HMDB0001310	2058.15	1083.93	1568.13	888.389	743.821	1004.68	1056.33	1681.2	2002.97	935.971	1121	1014.58	1570.07	487.11	878.964	130.686	1580.16	481.338	1023.85	92.8639	0.993612	0.98085		0.858489	0.20013
C_0005	β-Ala	b-Ala	239	HMDB0000056	53.7737	39.4433	72.0357	28.3737	36.5244	31.4289	51.2053	57.5901	61.6778	39.804	32.1567	40.3397	55.0842	16.3357	32.109	4.11765	56.8244	5.2781	37.4335	4.57764	0.969375	0.87429		0.857762	0.20931
C_0006	Sarcosine	Sarcosine	1088	HMDB0000271	73.7724	62.9004	99.0768	23.3039	39.1872	26.3667	61.1501	65.7089	107.784	42.0623	24.0146	30.255	78.5832	18.5618	29.6193	8.42639	78.2142	25.7092	32.1106	9.16583	1.00472	0.98498		0.922415	0.74649
C_0007	γ-Aminobutyric acid	g-Aminobutyric acid	119	HMDB0000112	737.162	648.315	900.387	1191.03	1115.65	1028.85	686.237	644.824	919.45	841.603	1121.48	1220.86	761.955	127.852	1111.84	81.1549	750.17	148.056	1061.31	196.658	1.01571	0.92202		1.04761	0.71163
C_0008	N,N-Dimethylglycine	DMG	673	HMDB0000092	38.2687	22.9137	26.573	22.6198	37.7462	22.3291	13.7277	15.6497	19.1376	13.8092	15.8472	20.2161	29.2518	8.02036	27.565	8.81833	16.1717	2.74246	16.6242	3.27335	1.80883	0.09327		1.65813	0.1537
C_0009	Choline	Choline	305	HMDB0000097	121.371	119.693	154.221	171.332	164.38	165.436	113.838	128.581	148.796	195.818	221.583	228.965	131.762	19.4687	167.05	3.74618	130.405	17.5503	215.455	17.4022	1.0104	0.93292		0.775332	0.035501	*
C_0010	Ser	Ser	617	HMDB0000187,HMDB0003406	2370.92	1504.21	1795.82	681.429	700.114	1019.3	1435.84	2235.25	2142.33	928.929	925.294	860.476	1890.32	441.013	800.279	189.903	1937.8	437.188	904.9	38.5151	0.975494	0.90102		0.884385	0.44192
C_0011	Carnosine	Carnosine	439224	HMDB0000033	10.6251	18.1914	16.12	32.6729	57.8209	35.8924	70.8266	54.849	81.1161	92.7609	70.1607	79.6553	14.9788	3.91013	42.1287	13.6848	68.9306	13.2358	80.859	11.3481	0.217303	0.013726	*	0.521015	0.020777	*
C_0012	Creatinine	Creatinine	588	HMDB0000562	14.1671	11.32	14.2928	11.4441	13.2549	11.3962	11.649	12.6115	14.9869	9.62597	11.0365	10.9769	13.26	1.68125	12.0317	1.05956	13.0825	1.7181	10.5465	0.797715	1.01357	0.90441		1.14083	0.12983
C_0013	Pro	Pro	614	HMDB0000162,HMDB0003411	793.986	554.96	837.796	449.939	406.932	457.622	329.524	477.698	664.952	360.325	438.827	416.79	728.914	152.233	438.164	27.3193	490.724	168.093	405.314	40.4898	1.48538	0.14371		1.08105	0.31711
C_0014	Val	Val	1182	HMDB0000883	302.371	264.568	344.696	226.55	228.443	266.875	212.3	263.31	321.09	255.512	317.146	276.173	303.878	40.0848	240.623	22.7548	265.567	54.4304	282.944	31.3699	1.14426	0.38637		0.850425	0.13837
C_0015	Betaine	Betaine	247	HMDB0000043	205.293	112.408	125.826	62.4424	148.347	65.9387	95.1593	116.473	88.885	61.6759	32.6885	68.7487	147.842	50.2039	92.2427	48.6192	100.172	14.461	54.371	19.1077	1.47588	0.23723		1.69654	0.31012
C_0016	Thr	Thr	6288	HMDB0000167	1061.3	635.959	881.42	451.909	439.191	493.942	529.97	854.58	876.36	429.955	530.97	427.17	859.561	213.513	461.681	28.6537	753.637	194.007	462.698	59.1413	1.14055	0.55967		0.997801	0.98035
C_0017	Homoserine	Homoserine	12647	HMDB0000719	28.1175	25.6338	20.5632	17.3146	22.5196	14.8851	24.2238	23.6833	22.5915	15.5794	11.7031	14.4918	24.7715	3.8503	18.2397	3.90044	23.4995	0.831513	13.9248	1.99939	1.05413	0.62798		1.30988	0.18723
C_0018	Betaine aldehyde	BTL	249	HMDB0001252	N.D.	N.D.	N.D.	N.D.	N.D.	N.D.	N.D.	N.D.	N.D.	N.D.	N.D.	N.D.	N.A.	N.A.	N.A.	N.A.	N.A.	N.A.	N.A.	N.A.	N.A.	N.A.		N.A.	N.A.
C_0019	Cys	Cys	594	HMDB0000574,HMDB0003417	3.02369	2.91805	8.88399	10.2624	3.88036	27.0441	9.50307	6.01752	9.46382	3.356	10.4855	4.91473	4.94191	3.41435	13.7289	11.9646	8.32814	2.00115	6.25208	3.74818	0.593399	0.22869		2.1959	0.39472
C_0020	Hydroxyproline	Hydroxyproline	5810	HMDB0000725	300.717	245.092	167.925	139.183	247.327	135.502	180.956	202.21	177.274	103.935	76.3435	110.117	237.912	66.6865	174.004	63.5258	186.814	13.4603	96.7984	17.9821	1.27352	0.31459		1.79759	0.16228
C_0021	Creatine	Creatine	586	HMDB0000064	6803.39	6659.4	6870.99	6695.22	8213.04	6967.38	6719.24	6669.26	7377.48	6642.53	6270.1	7446.74	6777.93	108.07	7291.88	809.268	6921.99	395.256	6786.46	601.382	0.979187	0.59736		1.07448	0.43803
C_0022	Leu	Leu	857	HMDB0000687	247.983	203.57	254.475	162.828	214.764	227.956	139.853	178.621	248.02	166.064	240.606	203.886	235.342	27.7069	201.849	34.4317	188.831	54.8012	203.519	37.2722	1.24631	0.28203		0.991797	0.95731
C_0023	Ile	Ile	791	HMDB0000172	182.724	158.903	210.381	135.56	139.872	155.272	146.825	147.024	171.398	152.214	153.022	157.47	184.003	25.7629	143.568	10.3628	155.082	14.1302	154.235	2.83024	1.18649	0.18373		0.93084	0.21117
C_0024	Asn	Asn	236	HMDB0000168,HMDB0033780	387.039	359.636	306.684	212.301	230.874	199.066	268.747	322.509	324.075	238.444	283.451	254.701	351.12	40.8485	214.08	15.9789	305.11	31.5014	258.865	22.7906	1.1508	0.20177		0.826995	0.056027
C_0025	Ornithine	Ornithine	389	HMDB0000214,HMDB0003374	60.2731	39.4022	56.3078	26.2599	31.3102	25.7278	32.1978	50.4262	66.1941	30.7354	36.1443	27.7717	51.9944	11.0839	27.766	3.08093	49.606	17.013	31.5505	4.24541	1.04815	0.85004		0.88005	0.28558
C_0026	Asp	Asp	424	HMDB0000191,HMDB0006483	1504.66	1458.14	1643.76	1947.61	1611.47	1896.92	1590.38	1577.44	1670.71	1859.76	2307.64	2429.8	1535.52	96.5798	1818.67	181.22	1612.84	50.5324	2199.06	300.129	0.952057	0.30629		0.827017	0.14871
C_0027	Homocysteine	Homocysteine	778	HMDB0000742	N.D.	N.D.	N.D.	N.D.	N.D.	N.D.	N.D.	N.D.	N.D.	N.D.	N.D.	N.D.	N.A.	N.A.	N.A.	N.A.	N.A.	N.A.	N.A.	N.A.	N.A.	N.A.		N.A.	N.A.
C_0028	Adenine	Adenine	190	HMDB0000034	6.68176	4.40965	6.98321	3.53009	5.48013	3.08955	5.35125	6.74548	9.73033	5.67515	8.29719	7.08003	6.02487	1.40692	4.03326	1.27224	7.27568	2.23717	7.01746	1.31213	0.828083	0.46637		0.574746	0.047488	*
C_0029	Hypoxanthine	Hypoxanthine	790	HMDB0000157	34.5965	56.7346	35.5499	43.3234	65.8685	54.5665	61.4744	53.2059	54.1301	62.6542	93.0243	92.6898	42.2936	12.5153	54.5862	11.2726	56.2701	4.53065	82.7894	17.4384	0.751618	0.18396		0.659337	0.089304
C_0030	Spermidine	Spermidine	1102	HMDB0001257	10.6975	6.64731	11.5664	3.5889	5.10223	3.56265	9.26619	10.8809	12.7027	4.33464	2.02546	2.03381	9.63708	2.62542	4.08459	0.881398	10.9499	1.71931	2.79797	1.3308	0.880104	0.51478		1.45984	0.24531
C_0031	Gln	Gln	738	HMDB0000641,HMDB0003423	4918.53	4883.73	4427.69	3724.81	4661.5	4068.05	5043.91	5601.72	5239.52	4466.84	4299.32	4344.41	4743.31	273.893	4151.45	473.884	5295.05	283.019	4370.19	86.682	0.895802	0.072331		0.949948	0.50948
C_0032	Lys	Lys	866	HMDB0000182,HMDB0003405	314.536	365.613	573.755	526.874	475.429	578.274	347.678	373.037	583.638	456.357	889.709	744.51	417.968	137.311	526.859	51.4224	434.785	129.533	696.859	220.571	0.961322	0.88487		0.756049	0.31228
C_0033	Glu	Glu	611	HMDB0000148,HMDB0003339	4086.07	4063.35	4590.61	4848.7	4806.57	4632.43	4308.98	4421.96	4853.13	4859.56	5312.33	5863.08	4246.68	298.071	4762.57	114.651	4528.02	287.159	5344.99	502.555	0.937866	0.3044		0.891034	0.17736
C_0034	Met	Met	876	HMDB0000696	161.611	195.292	167.074	218.969	245.182	158.341	116.136	112.468	148.795	118.268	197.415	131.257	174.659	18.0761	207.497	44.5426	125.8	19.9992	148.98	42.4455	1.38839	0.03536	*	1.39279	0.17501
C_0035	Guanine	Guanine	764	HMDB0000132	8.9829	12.4893	9.13242	10.7664	14.5917	12.3007	13.6222	11.9023	14.5644	12.112	17.4857	25.6282	10.2015	1.98264	12.553	1.92508	13.363	1.34983	18.4086	6.80522	0.763417	0.093438		0.681906	0.27164
C_0036	His	His	773	HMDB0000177	337.111	367.201	314.865	337.148	505.609	355.339	247.7	277.009	294.607	260.988	237.549	262.447	339.725	26.2657	399.366	92.458	273.105	23.6956	253.661	13.973	1.24394	0.031503	*	1.57441	0.10896
C_0037	Carnitine	Carnitine	85	HMDB0000062	348.165	278.284	322.739	270.64	320.704	320.557	343.153	377.851	425.69	238.346	210.95	277.635	316.396	35.3693	303.967	28.8621	382.231	41.4423	242.31	33.5188	0.82776	0.1062		1.25445	0.07462
C_0038	Phe	Phe	994	HMDB0000159	151.097	198.994	161.54	156.648	216.73	171.965	116.805	119.147	149.381	133.313	175.304	174.303	170.544	25.186	181.781	31.2207	128.444	18.1699	160.973	23.9597	1.32777	0.085187		1.12926	0.41482
C_0039	Arg	Arg	6322	HMDB0000517,HMDB0003416	103.419	99.5102	174.691	109.723	90.0549	74.4042	76.9344	79.1239	145.365	91.0447	189.89	145.035	125.873	42.3222	91.3941	17.6976	100.474	38.8918	141.99	49.4929	1.25279	0.487		0.643666	0.21177
C_0040	Citrulline	Citrulline	9750	HMDB0000904	37.8873	31.3811	37.1157	34.169	32.7389	31.242	25.6189	25.2529	30.3046	25.8528	29.3903	32.5888	35.4614	3.55464	32.7166	1.46359	27.0588	2.81691	29.2773	3.3694	1.31053	0.035074	*	1.11747	0.21223
C_0041	Tyr	Tyr	1153	HMDB0000158	329.627	247.589	276.992	374.845	274.334	297.116	159.67	329.808	339.069	183.983	437.815	291.076	284.736	41.5638	315.432	52.6996	276.182	101.009	304.291	127.431	1.03097	0.90171		1.03661	0.89861
C_0042	S-Adenosylhomocysteine	SAH	439155	HMDB0000939	2.64684	3.09344	3.13783	3.69009	3.89119	2.76453	3.31456	3.57252	3.23976	2.97554	2.90166	2.87524	2.95937	0.271568	3.44861	0.600897	3.37561	0.174579	2.91748	0.0519876	0.876691	0.10089		1.18205	0.26494
C_0043	Spermine	Spermine	1103	HMDB0001256	9.60417	6.20014	9.99846	5.08561	7.4925	4.42002	8.72386	8.83305	10.9296	5.61596	4.38249	4.11447	8.60092	2.08847	5.66604	1.61639	9.49549	1.24315	4.70431	0.800807	0.90579	0.56578		1.20444	0.42545
C_0044	Trp	Trp	1148	HMDB0000929	180.726	176.679	165.423	121.95	186.331	96.5224	163.496	144.047	141.204	109.946	125.09	134.633	174.276	7.9292	134.935	46.2911	149.583	12.133	123.223	12.449	1.16508	0.050507		1.09504	0.70869
C_0045	Cystathionine	Cystathionine	834	HMDB0000099	10.9234	10.4745	9.94868	9.05478	12.3891	8.40451	6.79735	8.00349	7.98647	6.36774	6.32075	8.25298	10.4489	0.48786	9.94948	2.13768	7.59577	0.691502	6.98049	1.10226	1.37562	0.0059345	**	1.42533	0.12227
C_0046	Adenosine	Adenosine	60961	HMDB0000050	374.041	991.334	431.71	728.265	672.192	894.522	532.241	388.052	242.208	366.775	361.116	914.247	599.028	340.968	764.993	115.626	387.5	145.018	547.379	317.729	1.54588	0.40289		1.39756	0.35987
C_0047	Inosine	Inosine	6021	HMDB0000195	65.1457	125.358	71.6849	120.6	139.834	161.201	91.3815	78.6734	70.5053	126.505	158.529	200.228	87.3963	33.0382	140.545	20.31	80.1867	10.52	161.754	36.9673	1.08991	0.74801		0.868881	0.44588
C_0048	Guanosine	Guanosine	6802	HMDB0000133	62.1923	182.564	81.989	228.667	217.473	298.721	116.279	72.0595	58.9109	112.794	146.331	293.5	108.915	64.5451	248.287	44.0341	82.4163	30.0535	184.208	96.1232	1.32152	0.56762		1.34786	0.37577
C_0049	Argininosuccinic acid	ArgSuccinate	16950	HMDB0000052	11.7187	11.3714	15.3668	10.0147	9.20748	7.41398	7.37362	9.23211	11.1364	9.39442	14.1063	14.2923	12.819	2.21329	8.87872	1.33116	9.24739	1.88146	12.5977	2.77567	1.38623	0.10205		0.70479	0.13145
C_0050	Glutathione (GSSG)	GSSG	65359	HMDB0003337	919.054	768.335	726.203	369.009	465.591	280.395	628.558	811.823	739.864	571.89	398.605	525.97	804.531	101.392	371.665	92.6266	726.748	92.334	498.822	89.7758	1.10703	0.38197		0.745086	0.16301
C_0051	Glutathione (GSH)	GSH	124886	HMDB0000125	179.584	106.298	540.661	197.115	180.476	432.292	508.94	278.912	631.899	192.952	507.183	367.509	275.515	232.529	269.961	140.829	473.25	179.18	355.881	157.438	0.582175	0.31203		0.75857	0.52041
C_0052	S-Adenosylmethionine	SAM	34755	HMDB0001185	35.5532	43.1582	42.8342	34.6128	33.6491	33.7662	40.3526	38.394	45.1338	41.4879	46.5821	51.0574	40.5152	4.30026	34.0094	0.525883	41.2935	3.46702	46.3758	4.78807	0.981152	0.81972		0.733342	0.045015	*
-	Adenylate Energy Charge	No Label	No ID	No ID	0.715988	0.630935	0.677757	0.718381	0.711873	0.678496	0.763263	0.839363	0.82594	0.832997	0.615731	0.673378	0.674893	0.0425988	0.702917	0.0213977	0.809522	0.0406195	0.707368	0.112551	0.833694	0.016728	*	0.993707	0.9521
-	Total Adenylate	No Label	No ID	No ID	2773.41	1783.04	2509.14	1165.21	1523.21	1084.23	2216.1	2606.57	2955.32	1828.1	1566.51	1249.21	2355.2	512.819	1257.55	233.605	2592.66	369.808	1547.94	289.89	0.90841	0.55414		0.812403	0.25105
-	Guanylate Energy Charge	No Label	No ID	No ID	0.797522	0.723262	0.75419	0.780607	0.746982	0.735463	0.82268	0.886884	0.865662	0.869705	0.651847	0.724609	0.758325	0.0373026	0.754351	0.0234569	0.858409	0.0327107	0.74872	0.110913	0.883407	0.025727	*	1.00752	0.93871
-	Total Guanylate	No Label	No ID	No ID	940.034	776.909	967.156	817.237	903.976	719.312	919.17	944.433	1100.06	947.076	856.216	758.279	894.699	102.907	813.508	92.3881	987.887	97.9604	853.857	94.4208	0.90567	0.31953		0.952745	0.62479
-	GSH/GSSG	No Label	No ID	No ID	0.195401	0.138349	0.744503	0.534173	0.387628	1.54172	0.809695	0.343562	0.854074	0.337393	1.27239	0.698726	0.359418	0.334712	0.821175	0.628301	0.66911	0.282805	0.769504	0.471501	0.537158	0.2898		1.06715	0.91519
-	Total Glutathione	No Label	No ID	No ID	2017.69	1642.97	1993.07	935.134	1111.66	993.082	1766.06	1902.56	2111.63	1336.73	1304.39	1419.45	1884.58	209.6	1013.29	89.9808	1926.75	174.051	1353.53	59.3375	0.978113	0.80231		0.748631	0.0081831	**
-	NADPH/NADP+	No Label	No ID	No ID	0.24928	0.243869	0.304937	0.291942	0.333514	0.312687	0.275521	0.238513	0.259553	N.A.	0.379445	0.274469	0.266029	0.0338043	0.312714	0.0207861	0.257862	0.0185623	0.326957	0.0742289	1.03167	0.73736		0.956439	0.83208
-	NADH/NAD+	No Label	No ID	No ID	0.0454596	0.0480109	0.0485422	0.0381464	0.0528233	0.0466328	0.049065	0.0413735	0.0446391	0.0452325	0.0531099	0.0430532	0.0473376	0.00164792	0.0458675	0.00736832	0.0450259	0.00386032	0.0471319	0.0052906	1.05134	0.41736		0.973174	0.82224
-	Lactate/Pyruvate	No Label	No ID	No ID	122.115	185.666	93.5385	252.084	173.638	207.978	205.641	223.654	90.0241	145.448	159.044	150.019	133.773	47.1571	211.233	39.3241	173.106	72.5126	151.504	6.91864	0.772779	0.48168		1.39425	0.11508
-	Glycerol 3-phosphate/DHAP	No Label	No ID	No ID	2.34899	1.87361	3.46414	2.01048	3.45283	3.11084	6.36906	6.47376	7.65738	2.32087	6.27129	38.0198	2.56225	0.816428	2.85805	0.753669	6.8334	0.715506	15.5373	19.5703	0.37496	0.0025781	**	0.183947	0.37841
-	Total Amino Acids	No Label	No ID	No ID	23328.1	20524.7	22713.2	19380.7	20631.8	20665	20792.1	23384.3	25002.7	21034.9	22765.2	24236	22188.7	1473.48	20225.8	732.064	23059.7	2123.99	22678.7	1602.31	0.962227	0.59441		0.891842	0.10101
-	Total Essential Amino Acids	No Label	No ID	No ID	2939.46	2566.78	3073.63	2338.44	2651.55	2504.49	2020.76	2469.24	2934.49	2082.62	2866.81	2511.85	2859.96	262.612	2498.16	156.653	2474.83	456.892	2487.09	392.682	1.15562	0.2901		1.00445	0.96707
-	Total Non-essential Amino Acids	No Label	No ID	No ID	20388.7	17957.9	19639.6	17042.3	17980.2	18160.5	18771.3	20915	22068.2	18952.3	19898.4	21724.2	19328.7	1244.83	17727.7	600.357	20584.9	1673.05	20191.6	1409.01	0.938977	0.36019		0.877972	0.07726
-	Total Glucogenic Amino Acids	No Label	No ID	No ID	22765.6	19955.5	21885	18691	19941.6	19858.8	20304.6	22832.6	24171	20412.5	21634.9	23287.6	21535.4	1437.29	19497.1	699.322	22436.1	1963.51	21778.3	1442.93	0.959854	0.55931		0.895254	0.093757
-	Total Ketogenic Amino Acids	No Label	No ID	No ID	2468	1987.31	2523.99	1930.61	1946.65	2021.05	1604.3	2146.26	2509.07	1631.83	2552.52	2133.05	2326.43	295.02	1966.1	48.2534	2086.54	455.334	2105.8	460.946	1.11497	0.49309		0.933662	0.65271
-	Total BCAA	No Label	No ID	No ID	733.078	627.041	809.552	524.938	583.08	650.104	498.978	588.955	740.508	573.791	710.774	637.529	723.224	91.6535	586.041	62.6355	609.48	122.066	640.698	68.5466	1.18662	0.27136		0.914691	0.36602
-	Total Aromatic Amino Acids	No Label	No ID	No ID	661.45	623.262	603.955	653.443	677.395	565.604	439.971	593.002	629.655	427.242	738.21	600.011	629.556	29.2598	632.147	58.8598	554.209	100.616	588.488	155.804	1.13595	0.32332		1.07419	0.68548
-	Fischer's Ratio	No Label	No ID	No ID	1.10829	1.00606	1.34042	0.803341	0.860768	1.1494	1.13412	0.993176	1.17605	1.34301	0.962834	1.06253	1.15159	0.171331	0.937836	0.185455	1.10112	0.0958016	1.12279	0.197122	1.04584	0.68498		0.835272	0.30232
-	Total Glu-related Amino Acids	No Label	No ID	No ID	10239.1	9968.75	10345.7	9470.32	10470.7	9587.84	10007	10857.5	11197.6	10038.8	10477.9	11031.8	10184.5	194.294	9842.94	546.79	10687.4	613.224	10516.1	497.604	0.952947	0.2892		0.935984	0.19051
-	Total Pyr-related Amino Acids	No Label	No ID	No ID	9507.36	7103.63	8428.18	5948.24	6524.02	7125.36	7686.64	9103.42	9848.95	7432.22	7285.21	8541.07	8346.39	1203.95	6532.54	588.608	8879.67	1098.38	7752.83	686.584	0.939943	0.6014		0.8426	0.081154
-	Total Acetyl CoA-related Amino Acids	No Label	No ID	No ID	925.969	904.764	1204.03	947.212	1016.4	1058.03	797.853	842.728	1144.26	884.582	1408.43	1240.5	1011.59	166.999	1007.21	55.9746	928.281	188.385	1177.84	267.486	1.08974	0.59763		0.855138	0.38472
-	Total Fumarate-related Amino Acids	No Label	No ID	No ID	480.725	446.584	438.532	531.493	491.064	469.081	276.475	448.954	488.45	317.296	613.12	465.378	455.28	22.4005	497.213	31.657	404.626	112.726	465.265	147.912	1.12519	0.51989		1.06867	0.74694
-	Total Succinyl CoA-related Amino Acids	No Label	No ID	No ID	646.707	618.764	722.151	581.08	613.497	580.488	475.261	522.802	641.284	525.995	667.583	564.9	662.541	53.4814	591.688	18.8893	546.449	85.5004	586.159	73.1489	1.21245	0.13035		1.00943	0.9095
-	Total Oxaloacetate-related Amino Acids	No Label	No ID	No ID	1891.69	1817.78	1950.44	2159.91	1842.34	2095.99	1859.13	1899.94	1994.79	2098.2	2591.09	2684.5	1886.64	66.476	2032.75	167.964	1917.95	69.5987	2457.93	315.016	0.983673	0.60321		0.827015	0.12958
-	Malate/Asp	No Label	No ID	No ID	0.283212	0.244833	0.238709	0.163064	0.198395	0.154976	0.213167	0.250998	0.216677	0.196364	0.156781	0.144945	0.255584	0.0241211	0.172145	0.0230901	0.226947	0.0209026	0.16603	0.0269284	1.12618	0.19657		1.03683	0.78045
-	Citrulline/Ornithine	No Label	No ID	No ID	0.628594	0.79643	0.659157	1.30118	1.04563	1.21433	0.795673	0.500789	0.457815	0.841141	0.813138	1.17345	0.694727	0.0893931	1.18705	0.129944	0.584759	0.183916	0.942578	0.200434	1.18806	0.42259		1.25936	0.1628
-	Glu/2-Oxoglutarate	No Label	No ID	No ID	307.286	943.148	204.843	N.A.	1225.49	N.A.	692.046	465.707	115.062	1698.42	N.A.	1149.22	485.092	399.981	1225.49	N.A.	424.271	290.715	1423.82	388.348	1.14335	0.84265		0.860707	N.A.
-	G6P/R5P	No Label	No ID	No ID	10.2484	11.3418	12.6048	16.7025	12.7353	13.5108	18.6385	32.451	7.00723	13.0753	7.47787	8.1039	11.3983	1.17918	14.3162	2.10266	19.3656	12.7374	9.55237	3.06699	0.588588	0.39188		1.49871	0.099491
-	SAM/SAH	No Label	No ID	No ID	13.4323	13.9515	13.6509	9.37993	8.64749	12.2141	12.1743	10.747	13.9312	13.943	16.0536	17.7576	13.6782	0.26068	10.0805	1.88366	12.2842	1.59494	15.918	1.91091	1.11348	0.26769		0.633274	0.019643	*
-	Putrescine/Spermidine	No Label	No ID	No ID	3.35502	4.55012	3.08382	3.13246	2.45445	3.64364	2.94442	2.93467	2.2568	3.55394	4.90233	5.44648	3.66299	0.780158	3.07685	0.596542	2.71196	0.394217	4.63425	0.974333	1.35068	0.15728		0.663936	0.091036
